# High KIR diversity in Uganda and Botswana children living with HIV

**DOI:** 10.1101/2024.12.03.626612

**Authors:** John Mukisa, Samuel Kyobe, Marion Amujal, Eric Katagirya, Thabo Diphoko, Gaseene Sebetso, Savannah Mwesigwa, Gerald Mboowa, Gaone Retshabile, Lesedi Williams, Busisiwe Mlotshwa, Mogomotsi Matshaba, Daudi Jjingo, David P. Kateete, Moses L. Joloba, Graeme Mardon, Neil Hanchard, Jill A. Hollenbach, the Collaborative African Genomics Network (CAfGEN) of the H3Africa Consortium

**Author notes:** **Corresponding author**: John Mukisa, Department of Immunology and Molecular Biology Makerere University College of Health Sciences P.O.BOX 7072, Kampala, Uganda.

## Abstract

Killer-cell immunoglobulin-like receptors (*KIR*s) are essential components of the innate immune system found on the surfaces of natural killer (NK) cells. The *KIR*s encoding genes are located on chromosome 19q13.4 and are genetically diverse across populations. *KIR*s are associated with various disease states including HIV progression, and are linked to transplantation rejection and reproductive success. However, there is limited knowledge on the diversity of *KIR*s from Uganda and Botswana HIV-infected paediatric cohorts, with high endemic HIV rates. We used next-generation sequencing technologies on 312 (246 Uganda, 66 Botswana) samples to generate *KIR* allele data and employed customised bioinformatics techniques for allelic, allotype and disease association analysis. We show that these sample sets from Botswana and Uganda have different KIRs of different diversities. In Uganda, we observed 147 vs 111 alleles in the Botswana cohort, which had a more than 1 % frequency. We also found significant deviation towards homozygosity for the *KIR3DL2* gene for both rapid (RPs) and long-term non-progressors (LTNPs)in the Ugandan cohort. The frequency of the bw4-80I ligand was also significantly higher among the LTNPs than RPs (8.9 % Vs 2.0%, P-value: 0.032). In the Ugandan cohort, *KIR2DS4*001* (OR: 0.671, 95 % CI: 0.481-0.937, FDR adjusted Pc=0.142) and *KIR2DS4*006* (OR: 2.519, 95 % CI: 1.085-5.851, FDR adjusted Pc=0.142) were not associated with HIV disease progression after adjustment for multiple testing. Our study results provide additional knowledge of the genetic diversity of *KIR*s in African populations and provide evidence that will inform future immunogenetics studies concerning human disease susceptibility, evolution and host immune responses.
