## Supplementary material for "High KIR diversity in Uganda and Botswana children living with HIV": S1-The KIR allele frequencies in Uganda Botswana (overall), N=312), S2Comparison of alleles with global populations, S3-Frequency of the KIR alleles

### Sheet: Table S1
Allele	frequency	Count	Allele	frequency	Count	Allele	frequency	Count	Allele	frequency	Count	Allele	frequency	Count	Allele	frequency	Count	Allele	frequency	Count	Allele	frequency	Count	Allele	frequency	Count	Allele	frequency	Count	Allele	frequency	Count	Allele	frequency	Count	Allele	frequency	Count
KIR3DL1*015	0.213141	133	KIR2DL1*003	0.435897	272	KIR2DL3*001	0.403846	252	KIR3DL2*001	0.450321	281	KIR3DL3*002	0.150641	94	KIR2DL4*001	0.477564	298	KIR2DS2*010	0.399038	249	KIR2DS4*001	0.504808	315	KIR2DL5A*001	0.129808	81	KIR2DS1*002	0.136218	85	KIR2DS5*002	0.11859	74	KIR2DP1*002	0.464744	290	KIR3DP1*003	0.475962	297
KIR3DL1*010	0.099359	62	KIR2DL1*004	0.126603	79	KIR2DL2*001	0.179487	112	KIR3DL2*013	0.0753205	47	KIR3DL3*005	0.0833333	52	KIR2DL4*008	0.171474	107	KIR2DS2*040	0.0304487	19	KIR2DS4*003	0.137821	86	KIR2DL5B*002	0.0817308	51	KIR2DS1*004	0.0288462	18	KIR2DS3*001	0.116987	73	KIR2DP1*001	0.208333	130	KIR3DP1*010	0.229167	143
KIR3DL1*050	0.0705128	44	KIR2DL1*001	0.0737179	46	KIR2DL3*003	0.0689103	43	KIR3DL2*006	0.0560897	35	KIR3DL3*009	0.0833333	52	KIR2DL4*005	0.0673077	42	KIR2DS2*016	0.0112179	7	KIR2DS4*006	0.0753205	47	KIR2DL5B*006	0.0737179	46	KIR2DS1*001	0.0320513	20	KIR2DS5*009	0.0560897	35	KIR2DP1*003	0.0817308	51	KIR3DP1*001	0.123397	77
KIR3DL1*017	0.0673077	42	KIR2DL1*012	0.0608974	38	KIR2DL3*006	0.0304487	19	KIR3DL2*002	0.0336538	21	KIR3DL3*003	0.0817308	51	KIR2DL4*012	0.0512821	32	KIR2DS2*020	0.00801282	5	KIR2DS4*009	0.0480769	30	KIR2DL5B*008	0.0496795	31	KIR2DS1*008	0.0112179	7	KIR2DS5*006	0.0432692	27	KIR2DP1*006	0.0512821	32	KIR3DP1*002	0.0272436	17
KIR3DL1*020	0.0673077	42	KIR2DL1*010	0.0464744	29	KIR2DL3*005	0.0608974	38	KIR3DL2*023	0.0336538	21	KIR3DL3*014	0.0737179	46	KIR2DL4*006	0.0288462	18	KIR2DS2*050	0.00320513	2	KIR2DS4*004	0.0384615	24	KIR2DL5B*004	0.0336538	21	KIR2DS1*undetermined/new	0.0128205	8	KIR2DS5*004	0.0384615	24	KIR2DP1*009	0.0384615	24	KIR3DP1*013	0.025641	16
KIR3DL1*031	0.0625	39	KIR2DL1*006	0.0272436	17	KIR2DL3*002	0.0416667	26	KIR3DL2*003	0.0304487	19	KIR3DL3*011	0.0673077	42	KIR2DL4*002	0.0272436	17	KIR2DS2*undetermined/new	0.0224359	14	KIR2DS4*010	0.0224359	14	KIR2DL5B*003	0.0336538	21	KIR2DS1*abs/KIR2DS1*null	0.778846	486	KIR2DS5*007	0.036859	23	KIR2DP1*013	0.0352564	22	KIR3DP1*009	0.0176282	11
KIR3DL1*040	0.0592949	37	KIR2DL1*007	0.0208333	13	KIR2DL2*006	0.0320513	20	KIR3DL2*008	0.025641	16	KIR3DL3*001	0.0528846	33	KIR2DL4*022	0.0208333	13	KIR2DS2*abs/KIR2DS2*null	0.525641	328	KIR2DS4*012	0.0144231	9	KIR2DL5B*011	0.0272436	17				KIR2DS3*002	0.0320513	20	KIR2DP1*007	0.0320513	20	KIR3DP1*017	0.0144231	9
KIR3DL1*070	0.0576923	36	KIR2DL1*034	0.0176282	11	KIR2DL3*012	0.0192308	12	KIR3DL2*010	0.0240385	15	KIR3DL3*027	0.0448718	28	KIR2DL4*011	0.0192308	12				KIR2DS4*013	0.0128205	8	KIR2DL5A*005	0.0240385	15				KIR2DS5*003	0.0288462	18	KIR2DP1*010	0.0240385	15	KIR3DP1*015	0.0112179	7
KIR3DL1*022	0.0320513	20	KIR2DL1*011	0.0160256	10	KIR2DL3*010	0.0144231	9	KIR3DL2*019	0.0240385	15	KIR3DL3*004	0.0352564	22	KIR2DL4*013	0.0192308	12				KIR2DS4*007	0.0112179	7	KIR2DL5A*012	0.0176282	11				KIR2DS5*005	0.0192308	12	KIR2DP1*016	0.00320513	2	KIR3DP1*006	0.00961538	6
KIR3DS1*013	0.025641	16	KIR2DL1*014	0.0160256	10	KIR2DL3*008	0.00480769	3	KIR3DL2*009	0.0224359	14	KIR3DL3*010	0.0320513	20	KIR2DL4*023	0.0144231	9				KIR2DS4*011	0.00801282	5	KIR2DL5B*010	0.0128205	8				KIR2DS5*001	0.0112179	7	KIR2DP1*019	0.00320513	2	KIR3DP1*011	0.00801282	5
KIR3DL1*018	0.0208333	13	KIR2DL1*002	0.0128205	8	KIR2DL2*004	0.00641026	4	KIR3DL2*028	0.0144231	9	KIR3DL3*034	0.0272436	17	KIR2DL4*007	0.00961538	6				KIR2DS4*016	0.00480769	3	KIR2DL5B*017	0.0128205	8				KIR2DS5*010	0.00961538	6	KIR2DP1*020	0.00320513	2	KIR3DP1*016	0.00641026	4
KIR3DL1*041	0.0192308	12	KIR2DL1*035	0.00801282	5	KIR2DL3*003	0.00480769	3	KIR3DL2*007	0.0128205	8	KIR3DL3*012	0.0208333	13	KIR2DL4*017	0.00801282	5				KIR2DS4*014	0.00160256	1	KIR2DL5B*018	0.0112179	7				KIR2DS5*012	0.00961538	6	KIR2DP1*015	0.00160256	1	KIR3DP1*008	0.00641026	4
KIR3DL1*035	0.0144231	9	KIR2DL1*015	0.00641026	4	KIR2DL2*002	0.00480769	3	KIR3DL2*011	0.0112179	7	KIR3DL3*015	0.0176282	11	KIR2DL4*026	0.00641026	4				KIR2DS4*022	0.00160256	1	KIR2DL5B*013	0.00480769	3				KIR2DS3*006	0.00480769	3	KIR2DP1*008	0.00160256	1	KIR3DP1*005	0.00480769	3
KIR3DL1*080	0.0144231	9	KIR2DL1*005	0.00641026	4	KIR2DL2*008	0.00320513	2	KIR3DL2*095	0.00961538	6	KIR3DL3*035	0.0160256	10	KIR2DL4*029	0.00641026	4				KIR2DS4*undetermined/new	0.0737179	46	KIR2DL5B*019	0.00320513	2				KIR2DS5*011	0.00320513	2	KIR2DP1*undetermined/new	0.00641026	4	KIR3DP1*014	0.00160256	1
KIR3DL1*016	0.0112179	7	KIR2DL1*047	0.00320513	2	KIR2DL2*015	0.00320513	2	KIR3DL2*024	0.00801282	5	KIR3DL3*041	0.0160256	10	KIR2DL4*018	0.00480769	3				KIR2DS4*abs/KIR2DS4*null	0.0448718	28	KIR2DL5B*001	0.00320513	2				KIR2DS5*013	0.00320513	2	KIR2DP1*abs/KIR2DP1*null	0.0448718	28	KIR3DP1*undetermined/new	0.025641	16
KIR3DL1*025	0.0112179	7	KIR2DL1*051	0.00320513	2	KIR2DL2*012	0.00320513	2	KIR3DL2*032	0.00641026	4	KIR3DL3*050	0.0144231	9	KIR2DL4*021	0.00480769	3							KIR2DL5A*002	0.00320513	2				KIR2DS5*008	0.00320513	2				KIR3DP1*abs/KIR3P1*null	0.0128205	8
KIR3DL1*028	0.0112179	7	KIR2DL1*013	0.00160256	1	KIR2DL3*011	0.00160256	1	KIR3DL2*094	0.00641026	4	KIR3DL3*013	0.0112179	7	KIR2DL4*010	0.00160256	1							KIR2DL5A*010	0.00320513	2				KIR2DS3*004	0.00160256	1
KIR3DL1*013	0.00961538	6	KIR2DL1*040	0.00160256	1	KIR2DL3*014	0.00160256	1	KIR3DL2*108	0.00480769	3	KIR3DL3*022	0.0112179	7	KIR2DL4*101	0.00160256	1							KIR2DL5B*007	0.00160256	1				KIR2DS3*005	0.00160256	1
KIR3DL1*057	0.00961538	6	KIR2DL1*undetermined/new	0.0897436	56	KIR2DL3*021	0.00160256	1	KIR3DL2*062	0.00480769	3	KIR3DL3*025	0.0112179	7	KIR2DL4*019	0.00160256	1							KIR2DL5A*008	0.00160256	1				KIR2DS3*008	0.00160256	1
KIR3DL1*059	0.00961538	6	KIR2DL1*abs/KIR2DL1*null	0.025641	16	KIR2DL3*036	0.00160256	1	KIR3DL2*079	0.00480769	3	KIR3DL3*032	0.0112179	7	KIR2DL4*024	0.00160256	1							KIR2DL5*undetermined/new	0.0384615	24				KIR2DS3*009	0.00160256	1
KIR3DL1*063	0.00641026	4				KIR2DL23*undetermined/new	0.112179	70	KIR3DL2*029	0.00320513	2	KIR3DL3*030	0.00961538	6	KIR2DL4*045	0.00160256	1							KIR2DL5*abs/KIR2DL5*null	0.432692	270				KIR2DL35*undetermined/new	0.0160256	10
KIR3DL1*033	0.00480769	3				KIR2DL23*abs/KIR2DL23*null	0	0	KIR3DL2*038	0.00320513	2	KIR3DL3*052	0.00961538	6	KIR2DL4*undetermined/new	0	4													KIR2DL35*abs/KIR2DL35*null	0.442308	276
KIR3DL1*049	0.00320513	2							KIR3DL2*040	0.00320513	2	KIR3DL3*056	0.00961538	6	KIR2DL4*abs/KIR2DL4*null	0	30
KIR3DL1*006	0.00320513	2							KIR3DL2*058	0.00320513	2	KIR3DL3*028	0.00801282	5
KIR3DL1*060	0.00320513	2							KIR3DL2*063	0.00320513	2	KIR3DL3*020	0.00641026	4
KIR3DL1*027	0.00160256	1							KIR3DL2*100	0.00160256	1	KIR3DL3*040	0.00641026	4
KIR3DL1*034	0.00160256	1							KIR3DL2*014	0.00160256	1	KIR3DL3*008	0.00641026	4
KIR3DL1*undetermined/NA	0.0769231	48							KIR3DL2*015	0.00160256	1	KIR3DL3*053	0.00480769	3
KIR3DL1*abs/KIR3DL1*null	0.0128205	8							KIR3DL2*016	0.00160256	1	KIR3DL3*018	0.00320513	2
									KIR3DL2*026	0.00160256	1	KIR3DL3*023	0.00320513	2
									KIR3DL2*035	0.00160256	1	KIR3DL3*038	0.00320513	2
									KIR3DL2*041	0.00160256	1	KIR3DL3*039	0.00320513	2
									KIR3DL2*046	0.00160256	1	KIR3DL3*007	0.00320513	2
									KIR3DL2*049	0.00160256	1	KIR3DL3*071	0.00320513	2
									KIR3DL2*005	0.00160256	1	KIR3DL3*016	0.00160256	1
									KIR3DL2*050	0.00160256	1	KIR3DL3*017	0.00160256	1
									KIR3DL2*061	0.00160256	1	KIR3DL3*021	0.00160256	1
									KIR3DL2*undetermined/new	0.0929487	58	KIR3DL3*026	0.00160256	1
									KIR3DL2*abs/KIR3DL2*null	0.0128205	8	KIR3DL3*037	0.00160256	1
												KIR3DL3*049	0.00160256	1
												KIR3DL3*057	0.00160256	1
												KIR3DL3*063	0.00160256	1
												KIR3DL3*undetermined/new	0.0448718	28
												KIR3DL3*abs/KIR3DL2*null	0	0

### Sheet: Table S2
Comparison of alleles with global populations
Population	Country	Sample size	Total number of KIR alleles (3-digit, f>1%)
Euro-American (INDIGO cohort)	USA	2130	71
European/USA	USA	74	65
Euro-Brazilians	Brazil	109	70
Brazilian Japanese	Brazil	75	56
Guarani Ñandeva	Brazil	81	37
Kaingang Ivaí	Brazil	93	37
Guarani Kaiowá	Brazil	150	36
Aché	Paraguay	51	32
Guarani Mbya	Brazil	84	31
Yucpa	Colombia	61	25
Kaingang Rio das Cobras	Brazil	64	24
Nama	Namibia	74	100
Khomani	South Africa	78	98
Dogon	Mali	44	90
Ghanaian	Ghana	235	88
Datooga	Tanzania	18	86
Mbuti	Congo	19	84
Baka	Gabon	20	82
Iraqw	Tanzania	13	80
Fulani	Mali	14	65
Hadza	Tanzania	52	66
Kurds	Iran	48	79
Baloch	Iran	33	68
Lorestan	Iran	64	68
Yasuj	Iran	81	69
Lordegan	Iran	15	58
Malay	China	92	63
Malaysian Chinese	China	75	59
Chinese Han	China	306	54
Maori	New Zealand	49	62
Polynesian	Fiji	34	60
Uganda	Uganda	246	147
Botswana	Botswana	66	111

### Sheet: Table S3
Uganda Cohort
KIR3DL1S1	LTNP_count	RP_count	KIR2DL1	LTNP_count	RP_count	Allele	LTNP_count	RP_count	Allele	LTNP_count	RP_count	Allele	LTNP_count	RP_count	Allele	LTNP_count	RP_count	Allele	LTNP_count	RP_count	Allele	LTNP_count	RP_count	Allele	LTNP_count	RP_count	Allele	LTNP_count	RP_count	Allele	LTNP_count	RP_count	Allele	LTNP_count	RP_count	Allele	LTNP_count	RP_count
KIR3DL1*015	75	54	KIR2DL1*003	138	105	KIR2DL3*001	138	110	KIR3DL2*010	136	94	KIR3DL3*002	45	25	KIR2DS2*001	118	65	KIR2DS4*001	131	116	KIR2DS1*002	52	31	KIR2DL4*001	135	91	KIR2DL5A*001	29	17	KIR2DS3*001	38	27	KIR2DP1*002	148	98	KIR3DP1*003	149	104
KIR3DL1*040	25	2	KIR2DL1*004	38	25	KIR2DL2*001	49	19	KIR3DL2*013	21	20	KIR3DL3*005	32	18	KIR2DS2*004	9	10	KIR2DS4*003	55	29	KIR2DS1*004	5	11	KIR2DL4*008	72	31	KIR2DL5B*002	26	23	KIR2DS5*002	31	15	KIR2DP1*001	48	28	KIR3DP1*010	83	49
KIR3DL1*050	25	13	KIR2DL1*012	27	11	KIR2DL3*005	26	12	KIR3DL2*003	16	3	KIR3DL3*011	28	10	KIR2DS2*016	5	2	KIR2DS4*006	36	8	KIR2DS1*008	3	4	KIR2DL4*012	21	9	KIR2DL5B*006	25	19	KIR2DS5*009	19	12	KIR2DP1*003	27	20	KIR3DP1*001	14	15
KIR3DL1*017	22	14	KIR2DL1*001	20	7	KIR2DL2*003	24	13	KIR3DL2*023	14	7	KIR3DL3*009	27	20	KIR2DS2*002	2	3	KIR2DS4*009	20	10	KIR2DS1*001	0	2	KIR2DL4*005	18	20	KIR2DL5B*008	20	11	KIR2DS5*006	16	11	KIR2DP1*013	14	6	KIR3DP1*013	10	4
KIR3DL1*010	20	19	KIR2DL1*010	11	12	KIR2DL3*006	10	9	KIR3DL2*006	14	13	KIR3DL3*003	25	16	KIR2DS2*undetermined/NA	0	2	KIR2DS4*004	9	11	KIR2DS1*undetermined/NA	0	0	KIR2DL4*013	7	5	KIR2DL5B*004	11	8	KIR2DS5*004	9	11	KIR2DP1*009	14	8	KIR3DP1*002	8	7
KIR3DL1*031	18	21	KIR2DL1*034	9	2	KIR2DL2*006	10	8	KIR3DL2*002	13	4	KIR3DL3*014	23	20	KIR2DS2*abs/KIR2DS2*null	162	114	KIR2DS4*010	5	7	KIR2DS1*abs/KIR2DS1*null	236	148	KIR2DL4*022	6	7	KIR2DL5B*012	8	3	KIR2DS5*007	9	8	KIR2DP1*006	11	15	KIR3DP1*009	8	3
KIR3DL1*020	17	8	KIR2DL1*014	8	2	KIR2DL3*002	15	11	KIR3DL2*019	12	3	KIR3DL3*004	13	3				KIR2DS4*011	5	0				KIR2DL4*011	5	7	KIR2DL5B*011	7	8	KIR2DS5*005	8	4	KIR2DP1*007	11	9	KIR3DP1*017	5	4
KIR3DL1*022	13	7	KIR2DL1*002	7	1	KIR2DL3*010	9	0	KIR3DL2*010	7	8	KIR3DL3*027	11	11				KIR2DS4*007	4	0				KIR2DL4*017	5	0	KIR2DL5B*010	6	0	KIR2DS3*002	7	5	KIR2DP1*010	9	4	KIR3DP1*015	4	1
KIR3DS1*013	9	7	KIR2DL1*006	7	6	KIR2DL3*012	6	6	KIR3DL2*028	6	3	KIR3DL3*001	10	7				KIR2DS4*012	3	1				KIR2DL4*023	5	4	KIR2DL5B*017	6	0	KIR2DS5*003	5	11	KIR2DP1*020	2	0	KIR3DP1*016	4	0
KIR3DL1*070	8	18	KIR2DL1*011	6	4	KIR2DL2*012	2	0	KIR3DL2*008	6	8	KIR3DL3*034	10	7				KIR2DS4*013	3	5				KIR2DL4*029	4	0	KIR2DL5A*005	6	5	KIR2DS5*001	3	4	KIR2DP1*019	0	2	KIR3DP1*011	3	2
KIR3DL1*018	7	6	KIR2DL1*007	5	8	KIR2DL3*008	2	1	KIR3DL2*009	6	6	KIR3DL3*010	8	6				KIR2DS4*016	2	1				KIR2DL4*006	4	10	KIR2DL5B*003	5	8	KIR2DS5*010	4	2	KIR2DP1*015	0	1	KIR3DP1*006	2	0
KIR3DL1*016	5	2	KIR2DL1*035	3	2	KIR2DL3*021	1	0	KIR3DL2*095	4	0	KIR3DL3*041	7	1				KIR2DS4*022	1	0				KIR2DL4*002	2	3	KIR2DL5B*013	3	0	KIR2DS5*011	2	0	KIR2DP1*015	0	2	KIR3DP1*008	0	2
KIR3DL1*025	5	0	KIR2DL1*047	2	0	KIR2DL3*021	1	0	KIR3DL2*011	3	4	KIR3DL3*015	6	3				KIR2DS4*undetermined/NA	0	2				KIR2DL4*010	1	0	KIR2DL5A*010	2	2	KIR2DS5*012	2	0	KIR2DP1*008	0	1	KIR3DP1*014	0	1
KIR3DL1*041	5	4	KIR2DL1*015	1	3	KIR2DL3*002	1	0	KIR3DL2*024	3	0	KIR3DL3*035	6	4				KIR2DS4*abs/KIR2DS4*null	22	6				KIR2DL4*101	1	0	KIR2DL5B*001	1	1	KIR2DS5*013	2	0	KIR2DP1*undetermined/NA	0	0	KIR3DP1*undetermined/NA	2	2
KIR3DL1*028	4	3	KIR2DL1*013	0	1	KIR2DL2*004	0	2	KIR3DL2*062	3	0	KIR3DL3*056	6	0										KIR2DL4*018	1	2	KIR2DL5B*018	1	0	KIR2DS5*008	2	0	KIR2DP1*abs/KIR2DP1*null	12	2	KIR3DP1*abs/KIR3DP1*null	4	2
KIR3DL1*035	4	3	KIR2DL1*051	0	2	KIR2DL3*011	0	1	KIR3DL2*079	3	0	KIR3DL3*012	5	6										KIR2DL4*021	1	2	KIR2DL5A*002	1	1	KIR2DS3*005	1	0
KIR3DL1*059	4	2	KIR2DL1*040	0	1	KIR2DL3*014	0	1	KIR3DL2*108	2	0	KIR3DL3*050	5	4										KIR2DL4*019	0	1	KIR2DL5B*007	1	0	KIR2DS3*006	1	2
KIR3DL1*063	3	1	KIR2DL1*undetermined/NA	4	4	KIR2DL3*036	0	1	KIR3DL2*029	2	0	KIR3DL3*013	4	1										KIR2DL4*024	0	1	KIR2DL5A*008	1	0	KIR2DS3*008	1	0
KIR3DL1*013	2	3	KIR2DL1*abs/KIR3DL1*null	10	0	KIR2DL23*undetermined/NA	2	2	KIR3DL2*032	2	2	KIR3DL3*022	3	4										KIR2DL4*045	0	1	KIR2DL5B*019	0	2	KIR2DS35*004	0	1
KIR3DL1*033	2	1				KIR2DL23*abs/KIR2DL23*null	0	0	KIR3DL2*058	2	0	KIR3DL3*025	3	2										KIR2DL4*undetermined/NA	2	2	KIR2DL5*undetermined/NA	0	4	KIR2DS35*009	0	1
KIR3DL1*049	2	0							KIR3DL2*007	2	4	KIR3DL3*028	3	2										KIR2DL4*abs/KIR2DL4*null	6	0	KIR2DL5*abs/KIR2DL5*null	138	84	KIR2DS35*undetermined/NA	0	0
KIR3DL1*027	1	0							KIR3DL2*094	2	0	KIR3DL3*032	3	2																KIR2DS35*abs/KIR2DS35*null	136	82
KIR3DL1*034	1	0							KIR3DL2*100	1	0	KIR3DL3*020	2	2
KIR3DL1*080	1	2							KIR3DL2*015	1	0	KIR3DL3*040	2	0
KIR3DL1*undetermined/NA	12	4							KIR3DL2*021	1	0	KIR3DL3*071	2	0
KIR3DL1*abs/KIR3DL1*null	6	2							KIR3DL2*040	1	1	KIR3DL3*017	1	0
									KIR3DL2*041	1	0	KIR3DL3*018	1	0
									KIR3DL2*049	1	0	KIR3DL3*023	1	1
									KIR3DL2*005	1	0	KIR3DL3*026	1	0
									KIR3DL2*050	1	0	KIR3DL3*052	1	5
Botswana cohort
									KIR3DL2*063	1	1	KIR3DL3*053	1	2
KIR3DL1S1	LTNP_count	RP_count	KIR2DL1	LTNP_count	RP_count	Allele	LTNP_count	RP_count	Allele	LTNP_count	RP_count	Allele	LTNP_count	RP_count	Allele	LTNP_count	RP_count	Allele	LTNP_count	RP_count	Allele	LTNP_count	RP_count	Allele	LTNP_count	RP_count	Allele	LTNP_count	RP_count	Allele	LTNP_count	RP_count	Allele	LTNP_count	RP_count	Allele	LTNP_count	RP_count
KIR3DL1*010	9	14	KIR2DL1*003	4	24	KIR2DL2*001	14	28	KIR3DL2*001	16	34	KIR3DL3*001	2	14	KIR2DS2*001	26	40	KIR2DS4*001	24	44	KIR2DS1*001	8	10	KIR2DL4*001	28	44	KIR2DL5A*001	16	20	KIR2DS5*002	12	16	KIR2DP1*001	16	38	KIR3DP1*001	20	28
KIR3DL1*020	8	9	KIR2DL1*001	10	10	KIR2DL3*001	0	6	KIR3DL2*013	4	2	KIR3DL3*002	10	14	KIR2DS2*005	0	2	KIR2DS4*012	5	0	KIR2DS1*002	0	2	KIR2DL4*002	4	8	KIR2DL5B*011	2	0	KIR2DS3*002	4	4	KIR2DP1*002	22	22	KIR3DP1*003	16	28
KIR3DL1*040	2	8	KIR2DL1*010	2	4	KIR2DL2*003	4	2	KIR3DL2*009	0	2	KIR3DL3*010	0	6	KIR2DS2*undetermined/NA	4	8	KIR2DS4*006	1	2	KIR2DS1*004	2	0	KIR2DL4*026	2	2	KIR2DL5B*018	2	4	KIR2DS5*004	4	0	KIR2DP1*006	2	4	KIR3DP1*010	5	6
KIR3DL1*025	0	2	KIR2DL1*004	8	8	KIR2DL2*015	0	2	KIR3DL2*007	0	2	KIR3DL3*009	3	2	KIR2DS2*abs/KIR2DS2*null	20	32	KIR2DS4*003	0	2	KIR2DS1*undetermined/NA	0	8	KIR2DL4*007	2	4	KIR2DL5B*003	2	6	KIR2DS5*007	4	2	KIR2DP1*013	0	2	KIR3DP1*006	2	2
KIR3DL1*050	6	0	KIR2DL1*005	4	0	KIR2DL2*002	0	2	KIR3DL2*002	2	2	KIR3DL3*011	2	2				KIR2DS4*014	1	0	KIR2DS1*abs/KIR2DS1*null	40	62	KIR2DL4*008	0	4	KIR2DL5A*005	2	2	KIR2DS5*012	2	2	KIR2DP1*003	0	4	KIR3DP1*008	0	2
KIR3DL1*057	4	2	KIR2DL1*060	0	4	KIR2DL3*003	0	2	KIR3DL2*006	2	6	KIR3DL3*013	2	0				KIR2DS4*010	0	2				KIR2DL4*012	0	2	KIR2DL5B*006	2	0	KIR2DS3*001	0	8	KIR2DP1*009	2	0	KIR3DP1*005	3	0
KIR3DL1*060	2	0	KIR2DL1*undetermined/NA	20	28	KIR2DL2*004	0	2	KIR3DL2*008	2	0	KIR3DL3*015	0	2				KIR2DS4*007	3	0				KIR2DL4*005	0	4	KIR2DL5B*017	0	2	KIR2DS5*009	0	4	KIR2DP1*010	2	0	KIR3DP1*013	0	2
KIR3DL1*070	4	6	KIR2DL1*abs/KIR3DL1*null	2	4	KIR2DL2*006	2	0	KIR3DL2*094	2	0	KIR3DL3*025	2	0				KIR2DS4*004	2	2				KIR2DL4*006	4	0	KIR2DL5B*004	0	2	KIR2DS5*003	0	2	KIR2DP1*undetermined/NA	2	2	KIR3DP1*015	0	2
KIR3DL1*017	3	3				KIR2DL2*008	2	0	KIR3DL2*undetermined/NA	22	34	KIR3DL3*027	0	6				KIR2DS4*002	0	0				KIR2DL4*undetermined/NA	10	14	KIR2DL5B*002	0	2	KIR2DS35*undetermined/NA	2	8	KIR2DP1*abs/KIR2DP1*null	4	10	KIR3DP1*002	2	0
KIR3DL1*041	0	3				KIR2DL23*undetermined/NA	28	38	KIR3DL2*abs/KIR3DL2*null	0	0	KIR3DL3*003	6	4				KIR2DS4*026	0	0				KIR2DL4*abs/KIR2DL4*null	0	0	KIR2DL5*undetermined/NA	6	14	KIR2DS35*abs/KIR2DS35*null	22	36				KIR3DP1*undetermined/NA	2	10
KIR3DL1*035	0	2				KIR2DL23*abs/KIR2DL23*null	0	0				KIR3DL3*032	0	2				KIR2DS4*undetermined/NA	14	30							KIR2DL5*abs/KIR2DL5*null	18	30							KIR3DP1*abs/KIR3DP1*null	0	2
KIR3DL1*006	0	2										KIR3DL3*004	2	4				KIR2DS4*abs/KIR2DS4*null	0	0
KIR3DL1*080	4	2										KIR3DL3*041	0	2
KIR3DL1*013	0	1										KIR3DL3*005	0	2
KIR3DL1*014	4	0										KIR3DL3*007	2	0
KIR3DL1S1*undetermined/NA	4	28										KIR3DL3*008	2	0

### Sheet: Table S4
HLA_A	LTNP_A	RP_A	Overall_A	A_allotype	HLA _B	LTNP_B	RP_B	Overall_B	B_Allotype	HLA_C	LTNP_C	RP_C	Overall_C	C_Allotype
A*01:01	8	8	16		B*07:02	6	7	13		C*02:02	2	2	4	C2
A*01:02	0	1	1		B*07:05	1	0	1		C*02:10	18	14	32	C2
A*01:03	1	1	2		B*07:31	1	0	1		C*02:14	1	0	1	C2
A*01:14	1	0	1		B*07:33	0	1	1		C*03:02	8	1	9	C1
A*01:83	0	1	1		B*07:381	2	1	3		C*03:03	1	3	4	C1
A*02:01	23	25	48		B*07:70	1	0	1		C*03:04	16	7	23	C1
A*02:02	9	6	15		B*08:01	9	2	11		C*03:09	0	1	1	C1
A*02:05	6	2	8		B*13:02	4	1	5	bw4	C*03:16	0	1	1	C1
A*02:102	2	0	2		B*14:02	11	3	14		C*04:01	37	23	60	C2
A*02:14	2	1	3		B*14:03	2	0	2		C*04:07	2	2	4	C2
A*02:16	1	0	1		B*14:27	1	0	1		C*04:09	0	1	1	C2
A*02:22	1	0	1		B*15:03	21	15	36		C*04:42	0	1	1	C2
A*02:603	1	0	1		B*15:10	9	12	21		C*04:58	1	0	1	C2
A*02:44	1	0	1		B*15:16	2	1	3		C*04:153	1	0	1	C2
A*02:655	1	0	1		B*15:17	1	1	2		C*04:226	1	0	1	C2
A*02:60	0	1	1		B*15:220	4	3	7		C*05:64	1	0	1	C2
A*02:884	2	1	3		B*15:37	2	0	2		C*06:02	45	21	66	C2
A*03:01	12	10	22	A3	B*15:582	0	1	1		C*06:04	0	1	1	C2
A*03:12	0	1	1	A3	B*15:64	1	0	1		C*06:06	1	0	1	C2
A*03:219	0	1	1	A3	B*15:76	1	0	1		C*07:01	22	12	34	C1
A*03:380	1	0	1	A3	B*18:170	0	1	1		C*07:02	14	7	21	C1
A*03:42	0	1	1	A3	B*18:01	8	11	19		C*07:04	8	10	18	C1
A*03:89	0	1	1	A3	B*18:03	3	2	5		C*07:05	0	2	2	C1
A*23:01	19	10	29	bw4	B*27:05	1	0	1	bw4	C*07:06	1	0	1	C1
A*23:17	8	6	14	bw4	B*35:01	10	2	12		C*07:18	8	6	14	C1
A*23:46	1	0	1	bw4	B*35:02	0	1	1		C*07:28	1	0	1	C1
A*24:02	2	2	4	bw4	B*37:01	0	1	1	bw4	C*07:64	1	0	1	C1
A*24:585	1	0	1	bw4	B*39:01	0	1	1		C*07:552	0	1	1	C1
A*26:12	0	3	3		B*39:10	5	2	7		C*08:02	18	5	23	C1
A*29:01	0	1	1		B*39:24	2	1	3		C*08:04	8	1	9	C1
A*29:02	19	13	32		B*40:16	1	2	3		C*12:02	1	0	1	C1
A*29:119	1	0	1		B*41:01	3	5	8		C*12:03	3	2	5	C1
A*29:148	0	1	1		B*41:02	1	0	1		C*14:02	2	1	3	C1
A*29:120	0	1	1		B*42:01	15	20	35		C*15:05	1	2	3	C2
A*30:01	19	20	39		B*42:02	2	1	3		C*16:01	12	18	30	C1
A*30:02	28	15	43		B*42:05	0	1	1		C*17:01	28	22	50	C2
A*30:04	2	2	4		B*42:21	0	2	2		C*17:03	2	0	2	C2
A*30:09	1	0	1		B*42:33	2	0	2		C*17:22	0	1	1	C2
A*30:135	1	0	1		B*44:03	10	7	17	bw4	C*17:33	0	1	1	C2
A*30:55	0	1	1		B*44:15	2	1	3		C*17:39	0	1	1	C2
A*30:99	0	1	1		B*45:01	16	20	36		C*18:01	9	3	12	C2
A*30:187	0	1	1		B*45:07	1	2	3		C*18:02	8	2	10	C2
A*30:80	1	0	1		B*45:23	1	0	1
A*31:01	4	0	4		B*47:03	4	4	8	bw4
A*31:04	4	1	5		B*49:01	6	6	12	bw4
A*32:01	5	0	5	bw4	B*49:62	1	0	1
A*33:01	1	1	2		B*51:01	1	3	4	bw4
A*33:03	3	3	6		B*51:57	1	0	1	bw4
A*33:203	0	1	1		B*52:01	1	0	1	bw4
A*34:02	10	3	13		B*53:01	25	11	36	bw4
A*36:01	3	4	7		B*57:13	1	0	1	bw4
A*66:01	12	4	16		B*57:01	1	0	1	bw4
A*66:02	4	0	4		B*57:02	7	1	8	bw4
A*68:01	4	3	7		B*57:03	8	2	10	bw4
A*68:02	25	14	39		B*58:01	11	2	13	bw4
A*74:01	23	6	29		B*58:02	27	14	41	bw4
A*80:01	1	1	2		B*58:12	1	0	1	bw4
A*74:03	3	1	4		B*81:01	19	3	22
A*68:27	1	0	1		B*81:02	1	0	1
A*68:278	0	1	1		B*81:10	0	1	1
A*68:104	0	1	1		B*82:02	1	0	1

### Sheet: Table S5
HLA_A	Ugandafrequencies_A(2N=492)	Sub_Saharan_frequencies_A(2N=366)	Egypt_Freq(2N=250)		HLA_B	Ugandafrequencies_B (2N=492)	Sub_Saharan_frequencies_A(2N=366)	Egypt_Freq(2N=250)			HLA_C	Ugandafrequencies_C (2N=492)	Sub_Saharan_frequencies_A(2N=366)	Egypt_Freq(2N=250)
A*01:01	0.0325203	0.019	0.124		B*07:02	0.0264228	0.071	0.028			C*02:02	0.00813008	0.066	0.028
A*01:02	0.00203252	0.003	0.004		B*07:05	0.00203252	0.008	0.008			C*02:10	0.0650407	0	0
A*01:03	0.00406504	0	0.016		B*07:31	0.00203252	0	0			C*02:14	0.00203252	0	0
A*01:14	0.00203252	0	0		B*07:33	0.00203252	0	0			C*03:02	0.0182927	0.041	0.02
A*01:43	0	0	0.004		B*07:96	0	0	0.004			C*03:03	0.00813008	0.011	0.004
A*01:83	0.00203252	0	0		B*07:381	0.00609756	0	0			C*03:04	0.046748	0.057	0.024
A*02:01	0.097561	0.104	0.156		B*07:70	0.00203252	0	0			C*03:09	0.00203252	0	0
A*02:02	0.0304878	0.066	0.032		B*08:01	0.0223577	0.005	0.024			C*03:16	0.00203252	0	0
A*02:05	0.0162602	0.016	0.028		B*13:02	0.0101626	0	0.024			C*04:01	0.121951	0.265	0.112
A*02:102	0.00406504	0	0		B*14:01	0	0	0.001			C*04:07	0.00813008	0	0
A*02:14	0.00609756	0	0.004		B*14:02	0.0284553	0.014	0.048			C*04:09	0.00203252	0	0
A*02:16	0.00203252	0	0		B*14:03	0.00406504	0	0			C*04:42	0.00203252	0	0
A*02:22	0.00203252	0	0		B*14:27	0.00203252	0	0			C*04:58	0.00203252	0	0
A*02:603	0.00203252	0	0		B*15:03	0.0731707	0.033	0.004			C*04:153	0.00203252	0	0
A*02:44	0.00203252	0	0		B*15:01	0	0	0.004			C*04:226	0.00203252	0	0
A*02:655	0.00203252	0	0		B*15:10	0.0426829	0.077	0.008			C*05:01	0	0	0.012
A*02:60	0.00203252	0	0		B*15:16	0.00609756	0.027	0.008			C*05:37	0	0	0.004
A*02:884	0.00609756	0	0		B*15:17	0.00406504	0	0			C*05:64	0.00203252	0	0
A*03:01	0.0447154	0.101	0.072		B*15:220	0.0142276	0	0			C*06:02	0.134146	0.025	0.08
A*03:12	0.00203252	0	0		B*15:37	0.00406504	0	0			C*06:04	0.00203252	0	0
A*03:219	0.00203252	0	0		B*15:22	0	0	0.028			C*06:06	0.00203252	0	0
A*03:02	0	0	0.024		B*15:582	0.00203252	0	0			C*07:01	0.0691057	0.055	0.112
A*03:380	0.00203252	0	0		B*15:64	0.00203252	0	0			C*07:02	0.0426829	0.046	0.044
A*03:42	0.00203252	0	0		B*15:76	0.00203252	0	0			C*07:04	0.0365854	0	0.008
A*23:01	0.0589431	0.175	0.044		B*18:01	0.0386179	0.046	0.052			C*07:05	0.00406504	0	0
A*23:04	0	0	0		B*18:170	0.00203252	0	0			C*07:06	0.00203252	0	0
A*23:17	0.0284553	0	0.004		B*18:25	0.003	0	0			C*07:18	0.0284553	0	0
A*23:46	0.00203252	0	0		B*18:03	0.0101626	0	0			C*07:28	0.00203252	0	0
A*24:02	0.00813008	0	0.052		B*27:05	0.00203252	0	0			C*07:64	0.00203252	0	0
A*24:03	0	0	0.003		B*35:01	0.0243902	0.071	0			C*07:06	0	0	0.012
A*24:585	0.00203252	0	0		B*35:02	0.00203252	0	0			C*07:18	0	0	0.02
A*26:01	0	0.003	0.028		B*37:01	0.00203252	0	0			C*07:552	0.00203252	0	0
A*26:12	0.00609756	0	0		B*39:01	0.00203252	0	0			C*08:02	0.046748	0.03	0.06
A*29:01	0.00203252	0.019	0.004		B*39:10	0.0142276	0.005	0			C*08:04	0.0182927	0	0
A*29:02	0.0650407	0	0.012		B*39:24	0.00609756	0	0			C*12:02	0.00203252	0	0.088
A*03:89	0.00203252	0	0		B*40:16	0.00609756	0	0			C*12:03	0.0101626	0.005	0.096
A*29:119	0.00203252	0	0		B*41:01	0.0162602	0	0.076			C*14:02	0.00609756	0	0
A*29:148	0.00203252	0	0		B*41:02	0.00203252	0	0.004			C*15:05	0.00609756	0.014	0.02
A*29:120	0.00203252	0	0		B*42:01	0.0711382	0.098	0.016			C*16:01	0.0609756	0.167	0.04
A*30:01	0.0792683	0.12	0.036		B*42:02	0.00609756	0.014	0			C*17:01	0.101626	0.12	0.076
A*30:02	0.0873984	0.063	0.036		B*42:05	0.00203252	0	0			C*17:03	0.00406504	0	0
A*30:04	0.00813008	0.003	0.044		B*42:21	0.00406504	0	0			C*17:22	0.00203252	0	0
A*30:09	0.00203252	0	0		B*42:33	0.00406504	0	0			C*17:33	0.00203252	0	0
A*30:135	0.00203252	0	0		B*44:03	0.0345528	0.09	0.028			C*17:39	0.00203252	0	0
A*30:99	0	0	0.004		B*44:15	0.00609756	0	0			C*15:02	0	0	0.036
A*30:55	0.00203252	0	0		B*45:01	0.0731707	0.025	0			C*18:01	0.0243902	0.041	0
A*30:99	0.00203252	0	0		B*45:07	0.00609756	0	0			C*18:02	0.0203252	0	0.004
A*30:187	0.00203252	0	0		B*45:23	0.00203252	0	0			C*12:05	0	0	0.004
A*30:80	0.00203252	0	0		B*47:03	0.0162602	0	0			C*12:13	0	0	0.004
A*31:01	0.00813008	0.003	0.016		B*49:01	0.0243902	0.014	0			C*14:02	0	0	0.02
A*31:04	0.0101626	0	0.004		B*49:62	0.00203252	0	0			C*15:02	0	0	0.036
A*32:01	0.0101626	0	0.064		B*51:01	0.00813008	0.014	0.044			C*16:02	0	0	0.044
A*33:01	0.00406504	0.046	0.032		B*51:57	0.00203252	0	0			C*16:04	0	0	0.012
A*33:03	0.0121951	0	0.008		B*52:01	0.00203252	0.112	0.084			C*17:02	0	0	0.004
A*33:203	0.00203252	0	0		B*53:01	0.0731707	0.131	0.004			C*17:03	0	0	0.004
A*34:02	0.0284553	0.027	0.016		B*57:13	0.00203252	0	0
A*36:01	0.0142276	0.011	0		B*57:01	0.00203252	0.011	0.004
A*66:01	0.0325203	0.008	0.001		B*57:02	0.0162602	0.008	0
A*66:02	0.00813008	0	0		B*57:03	0.0203252	0.003	0.012
A*68:01	0.0142276	0.038	0.008		B*58:01	0.0264228	0.052	0.028
A*68:02	0.0772358	0.074	0.02		B*58:02	0.0833333	0.005	0.008
A*69:01	0	0	0.024		B*58:12	0.00203252	0	0
A*74:01	0.0589431	0.049	0.008		B*81:01	0.0447154	0.003	0
A*80:01	0.00406504	0.036	0		B*81:02	0.00203252	0	0
A*74:03	0.00813008	0	0		B*81:10	0.00203252	0	0
A*68:27	0.00203252	0	0		B*82:02	0.00203252	0	0.008
A*68:278	0.00203252	0	0		B*27:02	0	0	0.004
A*68:104	0.00203252	0	0		B*27:03	0	0	0.02
					B*27:03	0	0	0.012
					B*35:01	0	0	0.028
					B*35:02	0	0	0.016
					B*35:03	0	0	0.02
					B*37:01	0	0	0.004
					B*35:08	0	0	0.06
					B*40:01	0	0	0.02
					B*38:01	0	0	0.06
					B*40:06	0	0	0.004
					B*41:01	0	0	0.072
					B*44:02	0	0	0.024
					B*44:25	0	0	0.004
					B*47:01	0	0	0.004
					B*49:01	0	0	0.064
					B*50:01	0	0	0.044
					B*51:07	0	0	0.008
					B*51:08	0	0	0.016
					B*52:19	0	0	0.004
					B*53:05	0	0.008	0.004
					B*55:01	0	0	0.008
					B*56:01	0	0	0.004
					B*73:01	0	0	0.012
					B*78:01	0	0	0.004

### Sheet: Table S6
Allele	A_case	B_case	A_ctrl	B_ctrl	F_case	F_ctrl	Freq	P_Logit	OR	L95	U95	P_adj
A*01	10	236	11	149	0.0407	0.0688	0.0517	0.2035	0.5551	0.2241	1.3752	0.4947
A*02	44	202	32	128	0.1789	0.2	0.1872	0.5871	0.8667	0.5171	1.4526	0.636
A*03	10	236	11	149	0.0407	0.0688	0.0517	0.2284	0.5867	0.2464	1.397	0.4947
A*23	28	218	15	145	0.1138	0.0938	0.1059	0.5185	1.2457	0.6394	2.4268	0.6127
A*29	17	229	14	146	0.0691	0.0875	0.0764	0.4936	0.7713	0.3668	1.622	0.6127
A*30	43	203	34	126	0.1748	0.2125	0.1897	0.3425	0.7827	0.4719	1.2981	0.4947
A*31	8	238	1	159	0.0325	0.0063	0.0222	0.1115	5.4957	0.674	44.8108	0.4832
A*33	3	243	4	156	0.0122	0.025	0.0172	0.3385	0.475	0.1034	2.1811	0.4947
A*34	9	237	3	157	0.0366	0.0187	0.0296	0.3424	1.8446	0.5212	6.5284	0.4947
A*36	2	244	4	156	0.0081	0.025	0.0148	0.1873	0.314	0.0562	1.7564	0.4947
A*66	14	232	2	158	0.0569	0.0125	0.0394	0.0365	5.0092	1.1068	22.6715	0.2371
A*68	27	219	18	142	0.1098	0.1125	0.1108	0.9323	0.9733	0.5211	1.818	0.9323
A*74	23	223	5	155	0.0935	0.0312	0.069	0.0214	3.2294	1.1895	8.768	0.2371
B*07	8	238	8	152	0.0325	0.05	0.0394	0.3698	0.6261	0.225	1.742	0.5795
B*08	8	238	2	158	0.0325	0.0125	0.0246	0.2145	2.713	0.5611	13.1182	0.4826
B*13	4	242	1	159	0.0163	0.0063	0.0123	0.3864	2.6555	0.2914	24.1989	0.5795
B*14	9	237	3	157	0.0366	0.0187	0.0296	0.301	2.0263	0.5315	7.725	0.5738
B*15	38	208	29	131	0.1545	0.1812	0.165	0.4967	0.8382	0.5038	1.3944	0.6386
B*18	10	236	14	146	0.0407	0.0875	0.0591	0.0603	0.4473	0.1932	1.0355	0.1964
B*35	9	237	2	158	0.0366	0.0125	0.0271	0.1574	3.0789	0.6476	14.6376	0.4048
B*39	6	240	4	156	0.0244	0.025	0.0246	0.9716	0.9788	0.301	3.1827	0.9716
B*41	4	242	5	155	0.0163	0.0312	0.0222	0.3188	0.5042	0.1312	1.9375	0.5738
B*42	17	229	21	139	0.0691	0.1313	0.0936	0.0471	0.5112	0.2635	0.9915	0.1964
B*44	11	235	8	152	0.0447	0.05	0.0468	0.8111	0.8954	0.3619	2.2153	0.8994
B*45	15	231	20	140	0.061	0.125	0.0862	0.0256	0.4392	0.2132	0.9046	0.1964
B*47	4	242	3	157	0.0163	0.0187	0.0172	0.8494	0.8627	0.1879	3.9611	0.8994
B*49	7	239	6	154	0.0285	0.0375	0.032	0.608	0.7443	0.2407	2.301	0.7296
B*53	20	226	10	150	0.0813	0.0625	0.0739	0.4788	1.3307	0.6035	2.9344	0.6386
B*57	15	231	3	157	0.061	0.0187	0.0443	0.0655	3.232	0.9277	11.2599	0.1964
B*58	37	209	14	146	0.1504	0.0875	0.1256	0.0517	1.969	0.995	3.8961	0.1964
B*81	18	228	3	157	0.0732	0.0187	0.0517	0.0209	4.4	1.2517	15.4674	0.1964
C*02	20	226	16	144	0.0813	0.1	0.0887	0.5352	0.8108	0.4179	1.5731	0.669
C*03	23	223	12	148	0.0935	0.075	0.0862	0.5106	1.2821	0.6116	2.688	0.669
C*04	35	211	24	136	0.1423	0.15	0.1453	0.8282	0.9393	0.5335	1.6538	0.8282
C*06	44	202	18	142	0.1789	0.1125	0.1527	0.0573	1.828	0.9816	3.4042	0.178
C*07	46	200	36	124	0.187	0.225	0.202	0.3503	0.7902	0.4821	1.2952	0.5838
C*08	21	225	6	154	0.0854	0.0375	0.0665	0.0672	2.3967	0.9401	6.1103	0.178
C*12	4	242	2	158	0.0163	0.0125	0.0148	0.7579	1.3109	0.2345	7.3299	0.8282
C*16	10	236	16	144	0.0407	0.1	0.064	0.0223	0.3813	0.1668	0.8715	0.178
C*17	23	223	23	137	0.0935	0.1437	0.1133	0.1067	0.5873	0.3076	1.1211	0.2133
C*18	16	230	4	156	0.065	0.025	0.0493	0.0712	2.8411	0.9137	8.8341	0.178
KIR2DL1*001	14	232	4	156	0.0569	0.025	0.0443	0.216	1.8609	0.6957	4.9775	0.4337
KIR2DL1*010	9	237	7	153	0.0366	0.0437	0.0394	0.7287	0.8428	0.3207	2.2152	0.9094
KIR2DL1*011	6	240	1	159	0.0244	0.0063	0.0172	0.1993	4.0513	0.4785	34.3015	0.4337
KIR2DL1*012	26	220	8	152	0.1057	0.05	0.0837	0.0991	1.8434	0.8912	3.8131	0.4337
KIR2DL1*014	5	241	2	158	0.0203	0.0125	0.0172	0.5542	1.6525	0.3128	8.7311	0.8313
KIR2DL1*002	6	240	1	159	0.0244	0.0063	0.0172	0.1993	4.0513	0.4785	34.3015	0.4337
KIR2DL1*003	119	127	95	65	0.4837	0.5938	0.5271	0.0706	0.7313	0.521	1.0266	0.4337
KIR2DL1*034	8	238	0	160	0.0325	0	0.0197	0.9999	21762115	6430.92	4 0.0000	NA 0.9999
KIR2DL1*004	31	215	19	141	0.126	0.1187	0.1232	0.8544	1.0493	0.6275	1.7546	0.9321
KIR2DL1*006	4	242	5	155	0.0163	0.0312	0.0222	0.3727	0.5718	0.1673	1.9542	0.6389
KIR2DL1*007	5	241	7	153	0.0203	0.0437	0.0296	0.2168	0.4963	0.1633	1.5087	0.4337
KIR2DL1*NA	8	238	4	156	0.0325	0.025	0.0296	0.7579	1.145	0.4842	2.7074	0.9094
KIR2DL2*001	42	204	17	143	0.1707	0.1062	0.1453	0.0673	1.7872	0.9596	3.3287	0.29
KIR2DL3*010	7	239	1	159	0.0285	0.0063	0.0197	0.1478	4.7672	0.5753	39.5068	0.3325
KIR2DL23*001	111	135	93	67	0.4512	0.5813	0.5025	0.0191	0.6367	0.4365	0.9286	0.1715
KIR2DL23*012	3	243	3	157	0.0122	0.0187	0.0148	0.5927	0.6417	0.1263	3.2609	0.6668
KIR2DL23*002	13	233	11	149	0.0528	0.0688	0.0591	0.5465	0.7924	0.3719	1.6883	0.6668
KIR2DL2*003	20	226	12	148	0.0813	0.075	0.0788	0.8164	1.0932	0.5155	2.3183	0.8164
KIR2DL3*005	24	222	8	152	0.0976	0.05	0.0788	0.0967	2.0018	0.8827	4.5398	0.29
KIR2DL2*006	11	235	5	155	0.0447	0.0312	0.0394	0.54	1.3606	0.5082	3.6427	0.6668
KIR2DL3*006	9	237	9	151	0.0366	0.0563	0.0443	0.4148	0.7071	0.3074	1.6265	0.6668
KIR2DL4*001	113	133	69	91	0.4593	0.4313	0.4483	0.6151	1.0976	0.7636	1.5776	0.7689
KIR2DL4*011	4	242	6	154	0.0163	0.0375	0.0246	0.2319	0.4786	0.143	1.6017	0.5819
KIR2DL4*012	16	230	8	152	0.065	0.05	0.0591	0.5534	1.2858	0.5599	2.9527	0.7689
KIR2DL4*013	7	239	3	157	0.0285	0.0187	0.0246	0.5352	1.5489	0.3885	6.1741	0.7689
KIR2DL4*022	5	241	7	153	0.0203	0.0437	0.0296	0.1765	0.4419	0.1352	1.4441	0.5819
KIR2DL4*023	4	242	2	158	0.0163	0.0125	0.0148	0.7905	1.2248	0.2745	5.4657	0.8287
KIR2DL4*005	17	229	17	143	0.0691	0.1062	0.0837	0.2508	0.6944	0.3727	1.294	0.5819
KIR2DL4*60	4	242	10	150	0.0163	0.0625	0.0345	0.0428	0.3146	0.1027	0.9633	0.4281
KIR2DL4*008	60	186	31	129	0.2439	0.1938	0.2241	0.2909	1.2672	0.8165	1.9665	0.5819
KIR2DL4*NA	4	242	2	158	0.0163	0.0125	0.0148	0.8287	1.1427	0.3412	3.8266	0.8287
KIR2DL5*1002	6	240	0	160	0.0244	0	0.0148	1	34458777	8889.81	6 0.0000	NA 1.0000
KIR2DL5A*001	23	223	13	147	0.0935	0.0813	0.0887	0.7491	1.0916	0.6378	1.8683	0.9945
KIR2DL5*011	5	241	4	156	0.0203	0.025	0.0222	0.8203	0.8938	0.3394	2.3537	0.9945
KIR2DL5A*012	6	240	3	157	0.0244	0.0187	0.0222	0.7842	1.1533	0.4154	3.2017	0.9945
KIR2DL5*017	4	242	2	158	0.0163	0.0125	0.0148	0.8287	1.1427	0.3412	3.8266	0.9945
KIR2DL5B*002	22	224	17	143	0.0894	0.1062	0.0961	0.685	0.9051	0.5591	1.4653	0.9945
KIR2DL5B*003	3	243	8	152	0.0122	0.05	0.0271	0.112	0.4225	0.146	1.2224	0.9945
KIR2DL5B*004	11	235	6	154	0.0447	0.0375	0.0419	0.7992	1.0993	0.53	2.28	0.9945
KIR2DL5A*005	3	243	5	155	0.0122	0.0312	0.0197	0.2919	0.5201	0.1542	1.7543	0.9945
KIR2DL5B*006	21	225	17	143	0.0854	0.1062	0.0936	0.6131	0.8829	0.5448	1.4309	0.9945
KIR2DL5B*008	16	230	11	149	0.065	0.0688	0.0665	0.9149	0.9689	0.5428	1.7296	0.9981
KIR2DL5*NA	116	130	70	90	0.4715	0.4375	0.4581	0.6343	1.0711	0.8071	1.4215	0.9945
KIR2DS1*002	45	201	28	132	0.1829	0.175	0.1798	0.8843	1.0281	0.7082	1.4923	0.8843
KIR2DS1*004	3	243	11	149	0.0122	0.0688	0.0345	0.0492	0.3741	0.1405	0.9964	0.1967
KIR2DS1*008	2	244	5	155	0.0081	0.0312	0.0172	0.2362	0.4744	0.1382	1.6291	0.317
KIR2DS1*NA	196	50	116	44	0.7967	0.725	0.7685	0.2378	1.2194	0.8773	1.6949	0.317
KIR2DS2*001	96	150	56	104	0.3902	0.35	0.3744	0.5586	1.0922	0.8127	1.468	0.8895
KIR2DS2*016	5	241	2	158	0.0203	0.0125	0.0172	0.6672	1.3065	0.3863	4.419	0.8895
KIR2DS2*004	7	239	10	150	0.0285	0.0625	0.0419	0.227	0.635	0.3039	1.3267	0.8895
KIR2DS2*NA	136	110	90	70	0.5528	0.5625	0.5567	0.8924	0.9806	0.7386	1.302	0.8924
KIR2DS5*100	4	242	2	158	0.0163	0.0125	0.0148	0.8287	1.1427	0.3412	3.8266	0.8287
KIR2DS3*001	31	215	23	137	0.126	0.1437	0.133	0.704	0.9202	0.5992	1.4132	0.8287
KIR2DS3*002	5	241	5	155	0.0203	0.0312	0.0246	0.5857	0.7576	0.2792	2.0555	0.8287
KIR2DS5*002	23	223	7	153	0.0935	0.0437	0.0739	0.188	1.5266	0.8132	2.8659	0.8287
KIR2DS5*003	3	243	11	149	0.0122	0.0688	0.0345	0.0426	0.3363	0.1173	0.9643	0.4687
KIR2DS5*004	7	239	8	152	0.0285	0.05	0.0369	0.3894	0.7013	0.3126	1.5733	0.8287
KIR2DS5*005	6	240	5	155	0.0244	0.0312	0.0271	0.7518	0.8623	0.3444	2.159	0.8287
KIR2DS5*006	16	230	9	151	0.065	0.0563	0.0616	0.7926	1.0861	0.5867	2.0106	0.8287
KIR2DS5*007	7	239	8	152	0.0285	0.05	0.0369	0.4245	0.7381	0.3504	1.555	0.8287
KIR2DS5*009	18	228	8	152	0.0732	0.05	0.064	0.5124	1.2247	0.6678	2.2462	0.8287
KIR2DS35*NA	114	132	70	90	0.4634	0.4375	0.4532	0.7171	1.0538	0.7939	1.3987	0.8287
KIR2DS4*001	107	139	93	67	0.435	0.5813	0.4926	0.019	0.6713	0.4811	0.9366	0.1423
KIR2DS4*010	5	241	5	155	0.0203	0.0312	0.0246	0.5273	0.6875	0.2152	2.1965	0.599
KIR2DS4*011	5	241	0	160	0.0203	0	0.0123	1	[	257591	688 0.00	00 NA 1.0000
KIR2DS4*013	1	245	7	153	0.0041	0.0437	0.0197	0.1003	0.2276	0.039	1.3298	0.3009
KIR2DS4*003	50	196	24	136	0.2033	0.15	0.1823	0.2487	1.3104	0.8278	2.0745	0.4476
KIR2DS4*004	7	239	10	150	0.0285	0.0625	0.0419	0.1403	0.4999	0.1989	1.2564	0.3157
KIR2DS4*006	27	219	5	155	0.1098	0.0312	0.0788	0.0316	2.5191	1.0847	5.8506	0.1423
KIR2DS4*009	15	231	7	153	0.061	0.0437	0.0542	0.5325	1.2812	0.5884	2.7898	0.599
KIR2DS4*NA	20	226	8	152	0.0813	0.05	0.069	0.3942	1.2967	0.7133	2.3573	0.5913
KIR3DL1*010	18	228	17	143	0.0732	0.1062	0.0862	0.297	0.7143	0.3795	1.3444	0.9485
KIR3DS1*013	8	238	4	156	0.0325	0.025	0.0296	0.6579	1.3217	0.3845	4.5433	0.9485
KIR3DL1S1*015	67	179	43	117	0.2724	0.2687	0.2709	0.9442	1.0141	0.6846	1.5023	0.9485
KIR3DL1S1*016	5	241	2	158	0.0203	0.0125	0.0172	0.6401	1.3761	0.3609	5.2471	0.9485
KIR3DL1S1*017	16	230	12	148	0.065	0.075	0.069	0.7355	0.8897	0.4516	1.7528	0.9485
KIR3DL1S1*020	15	231	6	154	0.061	0.0375	0.0517	0.3917	1.4295	0.6311	3.2378	0.9485
KIR3DL1S1*022	10	236	6	154	0.0407	0.0375	0.0394	0.8786	1.0802	0.4014	2.9069	0.9485
KIR3DL1S1*028	4	242	3	157	0.0163	0.0187	0.0172	0.8676	0.8925	0.2343	3.3999	0.9485
KIR3DL1S1*031	15	231	14	146	0.061	0.0875	0.0714	0.3623	0.7263	0.365	1.4451	0.9485
KIR3DL1S1*035	4	242	3	157	0.0163	0.0187	0.0172	0.8676	0.8925	0.2343	3.3999	0.9485
KIR3DL1S1*040	17	229	3	157	0.0691	0.0187	0.0493	0.048	3.4154	1.011	11.5376	0.4243
KIR3DL1S1*041	5	241	4	156	0.0203	0.025	0.0222	0.8086	0.8803	0.3136	2.4708	0.9485
KIR3DL1S1*050	21	225	14	146	0.0854	0.0875	0.0862	0.9485	0.9801	0.5323	1.8044	0.9485
KIR3DL1S1*059	4	242	2	158	0.0163	0.0125	0.0148	0.8287	1.1427	0.3412	3.8266	0.9485
KIR3DL1S1*070	9	237	15	145	0.0366	0.0938	0.0591	0.053	0.4771	0.2254	1.0097	0.4243
KIR3DL1S1*NA	12	234	4	156	0.0488	0.025	0.0394	0.4034	1.4142	0.6273	3.1882	0.9485
KIR3DL2*001	117	129	65	95	0.4756	0.4062	0.4483	0.2041	1.2752	0.8763	1.8557	0.5472
KIR3DL2*010	7	239	8	152	0.0285	0.05	0.0369	0.2918	0.5855	0.2164	1.5841	0.5472
KIR3DL2*011	4	242	1	159	0.0163	0.0063	0.0123	0.4699	2.0547	0.2914	14.4855	0.5873
KIR3DL2*013	17	229	17	143	0.0691	0.1062	0.0837	0.2508	0.6944	0.3727	1.294	0.5472
KIR3DL2*019	9	237	4	156	0.0366	0.025	0.032	0.5707	1.3615	0.4686	3.9558	0.6114
KIR3DL2*002	12	234	4	156	0.0488	0.025	0.0394	0.3338	1.6125	0.6119	4.2487	0.5563
KIR3DL2*023	5	241	7	153	0.0203	0.0437	0.0296	0.2505	0.544	0.1926	1.5365	0.5472
KIR3DL2*024	3	243	2	158	0.0122	0.0125	0.0123	0.9781	0.975	0.1593	5.9682	0.9781
KIR3DL2*028	4	242	5	155	0.0163	0.0312	0.0222	0.4134	0.6254	0.2031	1.9259	0.5637
KIR3DL2*003	13	233	2	158	0.0528	0.0125	0.0369	0.0841	3.5825	0.842	15.2428	0.5472
KIR3DL2*006	12	234	13	147	0.0488	0.0813	0.0616	0.2613	0.6692	0.3321	1.3486	0.5472
KIR3DL2*007	2	244	4	156	0.0081	0.025	0.0148	0.1873	0.314	0.0562	1.7564	0.5472
KIR3DL2*008	6	240	7	153	0.0244	0.0437	0.032	0.2772	0.5348	0.1729	1.6538	0.5472
KIR3DL2*009	4	242	5	155	0.0163	0.0312	0.0222	0.4134	0.6254	0.2031	1.9259	0.5637
KIR3DL3*001	9	237	2	158	0.0366	0.0125	0.0271	0.1574	3.0789	0.6476	14.6376	0.5588
KIR3DL3*010	5	241	7	153	0.0203	0.0437	0.0296	0.1765	0.4419	0.1352	1.4441	0.5588
KIR3DL3*011	23	223	6	154	0.0935	0.0375	0.0714	0.0463	2.5304	1.0154	6.3058	0.5501
KIR3DL3*012	3	243	6	154	0.0122	0.0375	0.0222	0.149	0.375	0.099	1.4209	0.5588
KIR3DL3*014	19	227	14	146	0.0772	0.0875	0.0813	0.6986	0.8613	0.4044	1.8345	0.9197
KIR3DL3*015	4	242	5	155	0.0163	0.0312	0.0222	0.3188	0.5042	0.1312	1.9375	0.7145
KIR3DL3*002	34	212	18	142	0.1382	0.1125	0.1281	0.4247	1.299	0.6834	2.4692	0.7335
KIR3DL3*022	3	243	4	156	0.0122	0.025	0.0172	0.3385	0.475	0.1034	2.1811	0.7145
KIR3DL3*027	10	236	7	153	0.0407	0.0437	0.0419	0.8762	0.9229	0.3362	2.5332	0.9249
KIR3DL3*003	19	227	16	144	0.0772	0.1	0.0862	0.4185	0.7459	0.3666	1.5174	0.7335
KIR3DL3*034	9	237	7	153	0.0366	0.0437	0.0394	0.7287	0.8428	0.3207	2.2152	0.9197
KIR3DL3*035	6	240	3	157	0.0244	0.0187	0.0222	0.7036	1.3162	0.3196	5.4206	0.9197
KIR3DL3*004	12	234	2	158	0.0488	0.0125	0.0345	0.1088	3.2528	0.7695	13.7498	0.5588
KIR3DL3*041	5	241	1	159	0.0203	0.0063	0.0148	0.2742	3.3475	0.3838	29.1967	0.7145
KIR3DL3*005	28	218	17	143	0.1138	0.1062	0.1108	0.8229	1.0712	0.5865	1.9565	0.9197
KIR3DL3*050	5	241	2	158	0.0203	0.0125	0.0172	0.5542	1.6525	0.3128	8.7311	0.8775
KIR3DL3*052	1	245	5	155	0.0041	0.0312	0.0148	0.0579	0.123	0.0141	1.0728	0.5501
KIR3DL3*056	6	240	0	160	0.0244	0	0.0148	0.9999	53650339	6147.35	4 0.0000	NA 0.9999
KIR3DL3*009	27	219	19	141	0.1098	0.1187	0.1133	0.7768	0.9124	0.4842	1.7194	0.9197
